# PCP-dependent polarity propagation across neuronal columns in the *Drosophila* medulla

**DOI:** 10.64898/2026.05.26.727799

**Authors:** Takumi Morita, Haruka Yasuda, Jiro Osaka, Makoto Sato, Takashi Suzuki

## Abstract

Planar cell polarity (PCP) signaling establishes coordinated tissue polarity through asymmetric localization of core PCP factors and propagation of polarity information between neighboring cells. While PCP mechanisms are well characterized in continuous epithelial tissues, whether PCP-dependent polarity propagation can operate across discontinuous neuronal structures remains unclear. During pupal development of the *Drosophila* medulla, R8 photoreceptor axon terminals transiently form horseshoe-shaped structures whose orientation reflects neuronal column polarity. Here, we show that Frizzled (Fz) progressively becomes asymmetrically localized within developing horseshoe structures, whereas Van Gogh (Vang) transiently accumulates in adjacent glial cells during early developmental stages. Conditional disruption of Vang in glial cells impaired asymmetric Fz localization and disrupted horseshoe orientation polarity. Glial Vang localization preceded the emergence of robust Fz asymmetry, suggesting that glial Vang functions during an early polarity establishment phase. Furthermore, mosaic knockdown of *fz* in R8 neurons altered Fz localization in neighboring R8 terminals, suggesting local propagation of polarity information between adjacent neuronal columns. Together, our results suggest that PCP-dependent polarity propagation operates across discontinuous neuronal columns in the developing medulla and provide a framework for understanding coordinated polarity formation in neural tissues lacking continuous epithelial organization.
