## Supplementary material for "PCP-dependent polarity propagation across neuronal columns in the *Drosophila* medulla": List of Genotypes

### Sheet: Sheet1
Figure and panel	Brief description		Fly genotype
		x chromosome	2nd chromosome	3rd chromosome
Figure2
A,B,D,E		w	+	Fz-GFP11x7(this work), UAS-splitGFP1-10/sensGal4
Figure3
A,B,C,D		w	Vang-GFP11x7/UAS-splitGFP1-10	locoGal4/+
Figure4
B		w	Vang-GFP11x7, UAS-splitGFP1-10/sgRNA-vang	loco-Gal4/UAS-Cas9.P
C		w	GMRspGFP1-10/+	loco-Gal4, Fz-GFP11x7/UAS-Cas9.P
D		w	GMRspGFP1-10/sgRNA-vang	loco-Gal4, Fz-GFP11x7/UAS-Cas9.P
Figure5
A		w	sens-lexA, lexAop-mCherry/+	loco-Gal4/UAS-Cas9.P
B		w	sens-lexA, lexAop-mCherry/sgRNA-vang	loco-Gal4/UAS-Cas9.P
Figure6
A		sens-FLP	GMRFsFGal4, UAS-myrRFP/GMR-splitGFP1-10	Fz-GFP11x7/+
B		sens-FLP	GMRFsFGal4, UAS-myrRFP/GMR-splitGFP1-10	Fz-GFP11x7/UAS-fz-RNAi
